# BESTDR: Bayesian quantification of mechanism-specific drug response in cell culture

**DOI:** 10.1101/2025.02.05.636681

**Authors:** Thomas O. McDonald, Simone Bruno, James P. Roney, Ioannis K. Zervantonakis, Franziska Michor

**Affiliations:** Department of Data Science, Dana-Farber Cancer Institute, Boston, MA, USA; Department of Biostatistics, Harvard T.H. Chan School of Public Health, Boston, MA, USA; Department of Stem Cell and Regenerative Biology, Harvard University, Cambridge, MA, USA; Center for Cancer Evolution, Dana-Farber Cancer Institute, Boston, MA, USA; Program in Computational and Systems Biology, Massachusetts Institute of Technology, Cambridge, MA, USA; Department of Bioengineering, UPMC Hillman Cancer Center, Swanson School of Engineering, University of Pittsburgh, Pittsburgh, PA, USA; The Eli and Edythe L. Broad Institute, Cambridge, MA, USA; Ludwig Center at Harvard, Harvard Medical School, Boston, MA, USA

## Abstract

Understanding drug responses at the cellular level is essential for elucidating mechanisms of action and advancing preclinical drug development. Traditional dose-response models rely on simplified metrics, limiting their ability to quantify parameters like cell division, death, and transition rates between cell states. To address these limitations, we developed *Bayesian Estimation of STochastic processes for Dose-Response* (BESTDR), a novel framework modeling cell growth and treatment response dynamics to estimate concentration-response relationships using longitudinal cell count data. BESTDR quantifies rates in multi-state systems across multiple cell lines using hierarchical modeling to support high-throughput screening. We validated BESTDR with synthetic and experimental datasets, demonstrating its robustness and accuracy in estimating drug response. By integrating mechanistic modeling of cytotoxic, cytostatic and other effects, BESTDR enhances dose-response studies, facilitating robust drug comparisons and mechanism-specific analyses. BESTDR offers a versatile tool for early-stage preclinical research, paving the way for drug discovery and informed experimental design.
