## Extended Data Tables for "BESTDR: Bayesian quantification of mechanism-specific drug response in cell culture"

### Sheet: Table 1
Table 1: Simulated values and estimates of single-type BESTDR
Variable	Parameter	BESTDR Mean Estimate	Relative Error	BESTDR Q5	BESTDR Q95
bi	0.01	0.008	0.2	0.004	0.013
db	0.031667	0.033	0.0420943	0.023	0.046
b50	0.135335	0.15259	0.127497	0.111917	0.218712
bh	2	1.72	0.14	1.28	2.35
d0	0.01	0.009	0.1	0	0.023
dd	0.04	0.04	0	0.025	0.05
d50	1	0.914846	0.0851544	0.534192	1.87199
dh	1	1	0	0.696	1.51
obs_err	0.03	0.042	0.4	0.039	0.045

### Sheet: Table2
Table 2: single-type BESTDR estimates without concentration-response curve
concentration	True b	Posterior mean b	True d	Posterior mean d	True error	Posterior obs_err
0.0001	0.0417	0.059 (0.033,0.111)	0.01	0.027 (0.001,0.079)	0.03	0.047 (0.039,0.053)
0.001	0.0417	0.06 (0.034,0.114)	0.01	0.028 (0.002,0.082)	0.03	0.04 (0.033,0.049)
0.00316	0.0416	0.061 (0.034,0.115)	0.0101	0.029 (0.001,0.083)	0.03	0.043 (0.032,0.052)
0.01	0.0415	0.052 (0.032,0.094)	0.0104	0.022 (0.001,0.063)	0.03	0.039 (0.031,0.046)
0.0316	0.04	0.068 (0.032,0.118)	0.0112	0.04 (0.004,0.09)	0.03	0.037 (0.026,0.048)
0.1	0.0305	0.059 (0.018,0.102)	0.0136	0.042 (0.001,0.086)	0.03	0.03 (0.007,0.044)
0.316	0.0149	0.037 (0.005,0.061)	0.0196	0.041 (0.011,0.065)	0.03	0.025 (0.004,0.047)
1	0.0106	0.018 (0.004,0.033)	0.03	0.039 (0.024,0.054)	0.03	0.021 (0,0.042)
3.16	0.0101	0.024 (0.013,0.035)	0.0404	0.054 (0.044,0.066)	0.03	0.017 (0.001,0.04)
10	0.01	0.017 (0.003,0.033)	0.0464	0.055 (0.041,0.07)	0.03	0.032 (0.005,0.053)
31.6	0.01	0.017 (0.003,0.035)	0.0488	0.056 (0.043,0.075)	0.03	0.036 (0.005,0.062)
100	0.01	0.005 (0,0.017)	0.0496	0.045 (0.038,0.057)	0.03	0.047 (0.03,0.063)

### Sheet: Table3
Table 3: Dose-response curve estimates and true values for live and dead cell tracking
k=0
Parameter	True Value		GR Estimate	Rel Diff		BESTDR 2-type mean	Rel Diff		BESTDR 1-type mean	Rel Diff
bi	0.01		0.01	0		0.01	0		0.01	0
db	0.04		0.039	0.025		0.04	0		0.04	0
b50	0.082085		0.075774	0.0768837		0.0880368	0.0725082		0.133989	0.632316
bh	2		2.14	0.07		1.84	0.08		1.5	0.25
d0	0.005		0.005	0		0.005	0		0.0047	0.06
dd	0.055		0.058	0.0545455		0.054	0.0181818		0.05	0.0909091
d50	0.367879		0.444858	0.20925		0.360595	0.0198013		0.236928	0.355964
dh	1		1.02	0.02		1.01	0.01		1.18	0.18
k	0		N/A			0.0006			N/A
obs_err	0.02			1		0.028	0.4		0.028	0.4
			b	d		b	d		b	d
Area Between Curves			0.0029	0.01		0.005	0.001		0.023	0.02
k=0.02
Parameter	True Value		GR Estimate	Rel Diff		BESTDR 2-type mean	Rel Diff		BESTDR 1-type mean	Rel Diff
bi	0.01		-0.027	3.7		0.01	0		0.01	0
db	0.04		0.076	0.9		0.04	0		0.04	0
b50	0.082085		0.160414	0.954237		0.0837432	0.0202013		0.12493	0.521962
bh	2		1.14	0.43		1.87	0.065		1.6	0.2
d0	0.005		0.003	0.4		0.005	0		0.0045	0.1
dd	0.055		0.1834	2.33455		0.052	0.0545455		0.053	0.0363636
d50	0.367879		0.421052	0.144537		0.343009	0.0676062		0.23457	0.362372
dh	1		1.43	0.43		1.02	0.02		1.17	0.17
k	0.02		N/A			0.02	0		N/A
obs_err	0.02			1		0.028	0.4		0.028	0.4
			b	d		b	d		b	d
Area Between Curves			0.125	0.128		0.002	0.004		0.018	0.017
